# Interpretable deep learning approach for extracting cognitive features from hand-drawn images of intersecting pentagons in older adults

**DOI:** 10.1101/2023.04.18.537358

**Authors:** Shinya Tasaki, Namhee Kim, Tim Truty, Ada Zhang, Aron S Buchman, Melissa Lamar, David A. Bennett

## Abstract

Hand drawing involves multiple neural systems for planning and precise control of sequential movements, making it a valuable cognitive test for older adults. However, conventional visual assessment of drawings may not capture intricate nuances that could help track cognitive states. To address this issue, we utilized a deep-learning model, PentaMind, to examine cognition-related features from hand-drawn images of intersecting pentagons. PentaMind, trained on 13,777 images from 3,111 participants in three aging cohorts, explained 23.3% of the variance in global cognitive scores, a comprehensive hour-long cognitive battery. The model’s performance, which was 1.92 times more accurate than conventional visual assessment, significantly improved the detection of cognitive decline. The improvement in accuracy was due to capturing additional drawing features that we found to be associated with motor impairments and cerebrovascular pathologies. By systematically modifying the input images, we discovered several important drawing attributes for cognition, including line waviness. Our results demonstrate that hand-drawn images can provide rich cognitive information, enabling rapid assessment of cognitive decline and suggesting potential clinical implications in dementia.
