## Supplementary material for "Interpretable deep learning approach for extracting cognitive features from hand-drawn images of intersecting pentagons in older adults": Table S1

### Sheet: TableS1
Table S1. Relationship between predicted cognition scores and actual scores, compared with manual binary ratings.
			linear regression				spearman correlation
model	term	nobs	beta	std error	p-value	variance explained	estimate	p-value
univariate model	predicted global cognition	13747	1.07869	0.0166805	<2.2x10-16	0.233277	0.422362	<2.2x10-16
	conventional binary score	13747	0.66698	0.0153125	<2.2x10-16	0.121292	0.301084	<2.2x10-16
joint model	predicted global cognition	13747	0.922856	0.0192862	<2.2x10-16	0.17938	-	-
	conventional binary score	13747	0.259554	0.0165378	<2.2x10-16	0.0673957	-	-
