## Supplementary material for "Interpretable deep learning approach for extracting cognitive features from hand-drawn images of intersecting pentagons in older adults": Table S2

### Sheet: Table S2
Table S2. PentaMind’s performance stratified by the conventional binary rating.
			linear regression				spearman correlation
Sample group	term	nobs	beta	std error	p-value	variance explained	estimate	p-value
Conventional binary score: 0	predicted global cognition	2483	0.938688	0.0339378	<2.2x10-16	0.235681	0.457818	<2.2x10-16
Conventional binary score: 1	predicted global cognition	11264	0.906898	0.025606	<2.2x10-16	0.10022	0.321416	<2.2x10-16
