## Supplementary material for "Interpretable deep learning approach for extracting cognitive features from hand-drawn images of intersecting pentagons in older adults": Table S3

### Sheet: Table S3
Table S3. PentaMind’s performance stratified by race.
			linear regression				spearman correlation
Sample group	term	nobs	beta	std error	p-value	variance explained	estimate	p-value
Whites	predicted global cognition	2063	1.11	0.0188	<2.2x10-16	0.232	0.42	<2.2x10-16
African Americans	predicted global cognition	11600	0.883	0.0344	<2.2x10-16	0.242	0.43	<2.2x10-16
