## Supplementary material for "Interpretable deep learning approach for extracting cognitive features from hand-drawn images of intersecting pentagons in older adults": Table S4

### Sheet: Table S4
Table S4. Summary of cognitive and motor phenotypes in the ROS, MAP, and MARS cohorts.
	ROS	MAP	MARS
Number of participants	1093	1508	510
Number of samples	5575	6849	1353
Global cognitive function (mean (SD))	-0.01 (0.73)	-0.11 (0.73)	-0.13 (0.57)
Episodic memory (mean (SD))	0.10 (0.88)	-0.10 (0.88)	-0.03 (0.68)
Visuospatial ability/perceptual orientation (mean (SD))	-0.11 (0.77)	0.10 (0.77)	-0.32 (0.74)
Perceptual speed (mean (SD))	-0.04 (0.93)	-0.20 (0.95)	-0.19 (0.86)
Semantic memory (mean (SD))	-0.14 (0.89)	-0.11 (0.88)	-0.13 (0.78)
Working memory (mean (SD))	0.02 (0.73)	-0.06 (0.73)	-0.21 (0.67)
Parkinsonian signs (mean (SD))	10.46 (7.71)	10.38 (8.24)	5.01 (5.36)
Bradykinesia score (mean (SD))	12.14 (10.30)	12.63 (12.26)	8.69 (11.64)
Rigidity score (mean (SD))	5.00 (7.93)	3.96 (7.67)	0.53 (2.56)
Gait score (mean (SD))	20.78 (16.54)	21.47 (17.45)	10.06 (12.45)
Tremor score (mean (SD))	3.10 (4.56)	2.67 (4.89)	0.87 (3.33)
Parkinsonism (mean (SD))	1.03 (0.68)	1.03 (0.74)	0.58 (0.71)
Motor function (mean (SD))	0.98 (0.25)	0.93 (0.23)	1.08 (0.21)
Motor dexterity (mean (SD))	0.97 (0.18)	0.95 (0.18)	1.03 (0.18)
Motor gait (mean (SD))	0.98 (0.26)	0.97 (0.25)	1.02 (0.21)
Motor hand strength (mean (SD))	0.97 (0.29)	0.86 (0.26)	1.10 (0.30)
