## Supplementary material for "Interpretable deep learning approach for extracting cognitive features from hand-drawn images of intersecting pentagons in older adults": Table S5

### Sheet: Table S5
Table S5. Relationships between predicted cognition scores and manual binary ratings with cognitive and motor phenotypes.
Type	Clinical phenotype	Term	Estimate	Std.error	Statistic	P-value	Variance explained (%)
Cognition	Global cognitive function	predicted global cognition	0.922856	0.0192862	47.8507	0	17.938
		conventional clinical score	0.259554	0.0165378	15.6945	4.94993e-55	6.73957
	Episodic memory	predicted global cognition	0.901871	0.0261907	34.4347	2.90882e-249	10.4765
		conventional clinical score	0.236259	0.0221607	10.6612	1.96448e-26	3.7474
	Visuospatial ability/perceptual orientation	predicted global cognition	0.893089	0.0238922	37.3799	3.56765e-291	12.4043
		conventional clinical score	0.298936	0.0200345	14.921	5.97806e-50	5.28585
	Perceptual speed	predicted global cognition	1.26997	0.026309	48.2714	0	17.8669
		conventional clinical score	0.283173	0.0222828	12.7082	8.61203e-37	5.71325
	Semantic memory	predicted global cognition	0.979593	0.0243718	40.1936	0	13.6859
		conventional clinical score	0.282091	0.0208988	13.4979	2.94523e-41	5.22978
	Working memory	predicted global cognition	0.636389	0.0223219	28.5096	9.88152e-174	7.81289
		conventional clinical score	0.21521	0.0191531	11.2363	3.62685e-29	3.3664
Motor	Parkinsonian signs	predicted global cognition	-8.72369	0.256967	-33.9487	2.94961e-240	11.074
		conventional clinical score	-0.252434	0.218998	-1.15268	0.249067	1.9025
	Bradykinesia	predicted global cognition	-9.56315	0.402251	-23.7741	7.50212e-122	6.0216
		conventional clinical score	-0.823944	0.341589	-2.41209	0.0158777	1.27036
	Rigidity	predicted global cognition	-5.54553	0.27146	-20.4286	4.64038e-91	4.21269
		conventional clinical score	0.163934	0.231497	0.708147	0.478869	0.577448
	Gait	predicted global cognition	-17.622	0.611481	-28.8186	5.24286e-176	8.45088
		conventional clinical score	-0.946383	0.516926	-1.83079	0.0671594	1.55031
	Tremor	predicted global cognition	-2.91415	0.157169	-18.5414	1.37369e-75	3.10998
		conventional clinical score	0.600916	0.134155	4.47928	7.5657e-06	0.24604
	Parkinsonism	predicted global cognition	-0.721103	0.0268946	-26.8122	2.00393e-153	7.01171
		conventional clinical score	0.0214009	0.02295	0.932502	0.351098	0.964768
	Motor function	predicted global cognition	0.26134	0.00865403	30.1986	9.4497e-193	8.72239
		conventional clinical score	0.0175778	0.00720467	2.43979	0.0147112	1.54707
	Motor dexterity	predicted global cognition	0.230103	0.00547068	42.0611	0	13.6649
		conventional clinical score	0.0158346	0.00465121	3.4044	0.000665033	2.65868
	Motor gait	predicted global cognition	0.262098	0.00963698	27.1971	3.73753e-158	6.94665
		conventional clinical score	0.0279699	0.00808554	3.45925	0.000543551	1.44393
	Motor hand strength	predicted global cognition	0.242414	0.0107603	22.5286	1.56878e-109	6.15455
		conventional clinical score	0.0168244	0.00913837	1.84107	0.0656419	1.23469
