## Supplementary material for "Interpretable deep learning approach for extracting cognitive features from hand-drawn images of intersecting pentagons in older adults": Table S6

### Sheet: Table S6
Table S6. Summary of brain pathology measurements in the ROS, MAP, and MARS cohorts.
	ROS	MAP	MARS
Number of participants	701	758	28
Age death (mean (SD))	88.72 (6.77)	90.51 (6.08)	84.22 (7.60)
Braak stage (mean (SD))	3.61 (1.24)	3.66 (1.23)	3.43 (1.62)
CERAD score (mean (SD))	2.20 (1.13)	2.20 (1.14)	2.14 (1.24)
NIA-Reagan diagnosis of AD (mean (SD))	2.13 (0.75)	2.17 (0.74)	2.21 (0.96)
Global AD pathology burden (mean (SD))	0.76 (0.62)	0.75 (0.63)	0.69 (0.71)
Neurofibrillary tangle burden (mean (SD))	0.63 (0.73)	0.69 (0.83)	0.76 (1.09)
Diffuse plaque burden (mean (SD))	0.77 (0.79)	0.69 (0.75)	0.42 (0.37)
Neuritic plaque burden (mean (SD))	0.89 (0.86)	0.87 (0.84)	0.88 (0.94)
Amyloid (mean (SD))	3.44 (3.50)	4.59 (4.39)	3.07 (3.38)
Tangles (mean (SD))	7.09 (8.53)	7.58 (8.88)	9.78 (13.94)
Lewy Body disease (mean (SD))	0.59 (1.10)	0.57 (1.10)	0.75 (1.24)
Arteriolosclerosis (mean (SD))	1.06 (0.97)	1.14 (0.92)	0.89 (0.92)
Nigral Neuronal Loss (mean (SD))	0.57 (0.80)	0.55 (0.75)	0.46 (0.74)
Cerebral atherosclerosis (mean (SD))	1.26 (0.79)	1.18 (0.83)	0.75 (0.70)
Cerebral amyloid angiopathy (mean (SD))	1.29 (0.96)	1.27 (0.92)	0.79 (0.96)
Gross chronic infarcts (mean (SD))	0.34 (0.47)	0.37 (0.48)	0.29 (0.46)
Chronic microinfarcts (mean (SD))	0.30 (0.46)	0.31 (0.46)	0.21 (0.42)
TDP-43 stage (mean (SD))	1.02 (1.20)	1.15 (1.24)	1.07 (1.30)
Presence of Lewy bodies in 7 regions (mean (SD))	0.26 (0.44)	0.25 (0.43)	0.29 (0.46)
Definite presence of typical hippocampal sclerosis (mean (SD))	0.08 (0.28)	0.10 (0.30)	0.04 (0.21)
Hippocampal Sclerosis (mean (SD))	0.09 (0.29)	0.11 (0.31)	0.04 (0.21)
