## Supplementary material for "Interpretable deep learning approach for extracting cognitive features from hand-drawn images of intersecting pentagons in older adults": Table S7

### Sheet: Table S7
Table S7. Relationships between predicted cognition scores and manual binary ratings with brain pathology measurements.
Type	Pathology	Term	Estimate	Std.error	Statistic	P-value	Variance explained (%)
Alzheimer's disease	Braak stage	predicted global cognition	-0.259892	0.085474	-3.0406	0.00240279	1.40219
		conventional clinical score	-0.242756	0.0814993	-2.97863	0.0029428	1.37754
	CERAD score	predicted global cognition	0.235262	0.0782562	3.00631	0.00268924	1.3512
		conventional clinical score	0.213597	0.0746171	2.86258	0.0042616	1.29538
	NIA-Reagan diagnosis of AD	predicted global cognition	0.186544	0.0507942	3.67254	0.000248753	2.04881
		conventional clinical score	0.179029	0.0484321	3.69649	0.00022663	2.06032
	Amyloid	predicted global cognition	-0.517814	0.281341	-1.84052	0.0659004	0.814129
		conventional clinical score	-0.879182	0.268463	-3.27487	0.00108262	1.32088
	Tangles	predicted global cognition	-2.37852	0.608984	-3.90571	9.83262e-05	2.32119
		conventional clinical score	-2.18245	0.579675	-3.76496	0.000173322	2.24919
	Global AD pathology burden	predicted global cognition	-0.149009	0.0429535	-3.46907	0.000537354	2.05589
		conventional clinical score	-0.173256	0.0410039	-4.22535	2.53257e-05	2.43423
	Neurofibrillary tangle burden	predicted global cognition	-0.227198	0.0539265	-4.21311	2.6721e-05	2.53658
		conventional clinical score	-0.196925	0.0514788	-3.82536	0.000136051	2.33474
	Diffuse plaque burden	predicted global cognition	-0.0172238	0.05307	-0.324549	0.745569	0.217052
		conventional clinical score	-0.154931	0.0506612	-3.05818	0.0022671	0.839883
	Neuritic plaque burden	predicted global cognition	-0.202605	0.058251	-3.47814	0.000519636	1.71805
		conventional clinical score	-0.167911	0.0556071	-3.0196	0.00257477	1.52179
Hippocampal sclerosis	Hippocampal Sclerosis	predicted global cognition	-0.035936	0.0210377	-1.70817	0.0878209	0.242906
		conventional clinical score	0.00158311	0.0200546	0.0789402	0.937091	0.0402977
Lewy body/PD	Lewy Body disease	predicted global cognition	-0.156205	0.0774313	-2.01733	0.0438483	0.708535
		conventional clinical score	-0.172668	0.0740717	-2.33109	0.0198875	0.802832
	Nigral Neuronal Loss	predicted global cognition	-0.210188	0.0531379	-3.95551	8.00144e-05	1.76558
		conventional clinical score	-0.0968294	0.0507181	-1.90917	0.0564353	0.969883
TDP-43	TDP-43 stage	predicted global cognition	-0.178076	0.0875692	-2.03355	0.0421868	0.634832
		conventional clinical score	-0.14758	0.083352	-1.77056	0.0768528	0.563772
Vascular - General measures	Arteriolosclerosis	predicted global cognition	-0.276982	0.0655189	-4.22751	2.50933e-05	1.20523
		conventional clinical score	0.0825127	0.0624039	1.32224	0.186297	0.116972
	Cerebral atherosclerosis	predicted global cognition	-0.226025	0.0561018	-4.02883	5.89021e-05	1.46677
		conventional clinical score	-0.0289284	0.0533677	-0.542058	0.58786	0.409385
	Cerebral amyloid angiopathy	predicted global cognition	-0.198968	0.0660885	-3.01063	0.00265233	1.19403
		conventional clinical score	-0.132745	0.0627556	-2.11527	0.0345782	0.882794
Vascular - Infarcts	Gross chronic infarcts	predicted global cognition	-0.0348048	0.0333069	-1.04497	0.296208	0.244681
		conventional clinical score	-0.0554367	0.0317888	-1.74391	0.0813846	0.376818
	Chronic microinfarcts	predicted global cognition	-0.0387657	0.0320232	-1.21055	0.226264	0.28909
		conventional clinical score	-0.0525114	0.0305636	-1.7181	0.085989	0.389797
