## Supplementary material for "Interpretable deep learning approach for extracting cognitive features from hand-drawn images of intersecting pentagons in older adults": Table S8

### Sheet: Table S8
Table S8. Relationships between motor dexterity and brain pathology measurements.
Type	Pathology	Estimate	Std.error	Statistic	P-value	Variance explained (%)	N obs.
Vascular - General measures	Arteriolosclerosis	-0.0388702	0.0058968	-6.59175	6.16448e-11	3.04397	1386
Vascular - Infarcts	Gross chronic infarcts	-0.0743475	0.0117226	-6.34221	3.05744e-10	2.81634	1390
Vascular - General measures	Cerebral atherosclerosis	-0.0412076	0.00693797	-5.93942	3.6024e-09	2.45613	1403
Lewy body/PD	Nigral Neuronal Loss	-0.0336266	0.00729753	-4.60795	4.43969e-06	1.50565	1391
Alzheimer's disease	Diffuse plaque burden	-0.0253828	0.00736655	-3.44568	0.000586587	0.846313	1393
Vascular - Infarcts	Chronic microinfarcts	-0.0416423	0.0122718	-3.39332	0.000709949	0.82276	1390
Alzheimer's disease	Global AD pathology burden	-0.0229891	0.00901898	-2.54897	0.0109109	0.464919	1393
Hippocampal sclerosis	Hippocampal Sclerosis	-0.0478108	0.0195173	-2.44966	0.0144248	0.44059	1358
Vascular - General measures	Cerebral amyloid angiopathy	-0.0145305	0.00597161	-2.43327	0.0150906	0.430628	1371
TDP-43	TDP-43 stage	-0.0109559	0.00473074	-2.3159	0.0207168	0.405898	1318
Alzheimer's disease	Amyloid	-0.00331819	0.00144249	-2.30033	0.0215827	0.393335	1342
Alzheimer's disease	CERAD score	0.0105232	0.00495099	2.12548	0.0337221	0.323264	1395
Alzheimer's disease	Braak stage	-0.00908882	0.00454776	-1.99853	0.0458538	0.285907	1395
Lewy body/PD	Lewy Body disease	-0.0104354	0.00522304	-1.99795	0.0459232	0.295252	1350
Alzheimer's disease	NIA-Reagan diagnosis of AD	0.0135247	0.00758731	1.78254	0.0748789	0.227582	1395
Alzheimer's disease	Neurofibrillary tangle burden	-0.0111099	0.00714567	-1.55478	0.120226	0.173483	1393
Alzheimer's disease	Tangles	-0.00092172	0.000651881	-1.41394	0.15761	0.147435	1356
Alzheimer's disease	Neuritic plaque burden	-0.00744307	0.00675596	-1.1017	0.270781	0.0871814	1393
